# Genetic diversity and haplotypic structure of a Saudi population sample using Investigator Argus X-12 amplification kit

**DOI:** 10.1101/760819

**Authors:** Safia A. Messaoudi, Saranya R. Babu, Abrar B. Alsaleh, Mohamed Albajjah, Noora AlSnan, Abdul Rauf Chaudhary

**Author notes:** Corresponding Author: Dr Safia A. Messaoudi, Forensic Biology Department, Naif Arab University for Security Sciences, P.O Box: 6830 Riyadh 11452, Kingdom of Saudi Arabia. **Co-Authors emails:** Saranya Babu Abrar Alsaleh Mohamed Albajja Noora Al Snan Abdul Rauf Chaudhary.

## Abstract

X-chromosome short tandem repeat (X-STR) markers have shown a great capability in forensic identity investigations and paternity testing involving kinship analysis.

In the current study, the distribution of 12 X-STR loci located in four linkage groups was evaluated using Investigator^®^ Argus X-12 Amplification Kit in 200 unrelated healthy individuals (105 males and 95 females) from the central region of the Saudi Arabia in order to create a DNA database.

Our results indicated that DXS10146 locus was the most informative with 21 alleles while DXS8378 locus was the least with five alleles. Forensic parameters showed that all X-STRs loci either as individual markers or as linkage groups provide genetic information with high discrimination that is appropriate for forensic purposes with Paternity Informed Consent (PIC), Power of exclusion (PE), and Paternity index (PI) varied from 0.61211 to 0.917979, 0.38722 to 0.842949, and 0.038416 to 0.16367, respectively. A significant Linkage disequilibrium (LD) with *p*-value after Bonferroni correction *p* ≤ 0.05/66= 0.0008 was observed for 17 pairs of loci in male samples and 4 pairs of loci in female. In the male group, LG3 showed relatively high values of Haplotype diversity. The pairwise genetic distance fixation index (Fst) results showed that the Saudi population is genetically close to the Egyptian and Emirati populations and distant to the Turkish population.

The current study revealed that Investigator® Argus 12 X-STR kit would support forensic application, kinship testing involving female offspring, and human identification in Saudi populations.
