## Supplementary material for "Genetic diversity and haplotypic structure of a Saudi population sample using Investigator Argus X-12 amplification kit": tables

### Sheet: TABLE_1_Allele_frequency
Table 1: Allele frequency, HWE,GD and Forensic parameters of 12 X-STR loci in Saudi population (105 males and 95 females)
Allele frequency		(N=	200	)
Allele	DXS8378			DXS10135			DXS10148			DXS7132			DXS10074			DXS10079			DXS10101			DXS10103			HPRTB			DXS7423			DXS10134			DXS10146
	Female	Male	Pooled	Female	Male	Pooled	Female	Male	Pooled	Female	Male	Pooled	Female	Male	Pooled	Female	Male	Pooled	Female	Male	Pooled	Female	Male	Pooled	Female	Male	Pooled	Female	Male	Pooled	Female	Male	Pooled	Female	Male	Pooled
7													0.0105263	0.00952381	0.0101695
8													0.126316	0.161905	0.138983
9	0.0263158	0.00952381	0.020339										0.0842105	0.0285714	0.0644068										0.0105263		0.00677966
10	0.452632	0.419048	0.440678										0.00526316	0.00952381	0.00677966										0.00526316	0.00952381	0.00677966
11	0.263158	0.304762	0.277966							0.0105263	0.0380952	0.020339													0.0947368	0.0857143	0.0915254
12	0.231579	0.238095	0.233898							0.0421053	0.142857	0.0779661	0.00526316		0.00338983	0.0105263		0.00677966							0.326316	0.228571	0.291525
13	0.0263158	0.0285714	0.0271186							0.136842	0.314286	0.2	0.00526316	0.00952381	0.00677966										0.3	0.352381	0.318644	0.278947	0.104762	0.216949
13.3							0.0210526	0.0190476	0.020339
14										0.331579	0.27619	0.311864	0.0421053	0.00952381	0.0305085	0.0105263		0.00677966							0.168421	0.190476	0.176271	0.2	0.438095	0.284746
15										0.336842	0.142857	0.267797	0.0684211	0.142857	0.0949153	0.0105263		0.00677966					0.0190476	0.00677966	0.0842105	0.0761905	0.0813559	0.252632	0.371429	0.294915
16				0.0105263		0.00677966				0.105263	0.0857143	0.0983051	0.142105	0.209524	0.166102	0.0473684	0.0380952	0.0440678				0.0526316	0.142857	0.0847458	0.0105263	0.0571429	0.0271186	0.2	0.0571429	0.149153
17				0.0578947	0.047619	0.0542373				0.0368421		0.0237288	0.221053	0.209524	0.216949	0.0684211	0.0857143	0.0745763				0.147368	0.12381	0.138983				0.0631579	0.0285714	0.0508475
18				0.0421053	0.0285714	0.0372881	0.1	0.133333	0.111864				0.194737	0.152381	0.179661	0.0894737	0.0571429	0.0779661				0.210526	0.314286	0.247458				0.00526316		0.00338983
19				0.0736842	0.047619	0.0644068	0.0263158	0.0190476	0.0237288				0.0789474	0.0571429	0.0711864	0.294737	0.295238	0.294915				0.484211	0.4	0.454237
20				0.0789474	0.047619	0.0677966		0.0190476	0.00677966				0.0157895		0.0101695	0.268421	0.371429	0.305085				0.105263		0.0677966
21				0.136842	0.0666667	0.111864	0.00526316	0.047619	0.020339							0.136842	0.104762	0.125424
22				0.1	0.047619	0.0813559										0.0315789	0.0190476	0.0271186
22.1							0.0210526	0.0190476	0.020339
23				0.0315789	0.0380952	0.0338983										0.0210526	0.00952381	0.0169492
23.1							0.0684211	0.047619	0.0610169
24				0.0947368	0.12381	0.105085																													0.00952381	0.00338983
24.1							0.121053	0.133333	0.125424
25				0.0631579	0.114286	0.0813559										0.0105263	0.0190476	0.0135593																0.0157895	0.0666667	0.0338983
25.1							0.136842	0.152381	0.142373
26				0.0263158	0.0857143	0.0474576													0.0157895	0.0285714	0.020339													0.0789474	0.00952381	0.0542373
26.1							0.2	0.247619	0.216949
26.2																			0.00526316	0.00952381	0.00677966
27				0.0315789	0.0380952	0.0338983													0.0157895		0.0101695													0.126316	0.104762	0.118644
27.1							0.157895	0.0857143	0.132203
27.2																			0.0368421	0.0380952	0.0372881
28				0.0473684	0.0857143	0.0610169													0.0315789	0.0380952	0.0338983										0.00526316	0.0190476	0.0101695	0.0631579	0.171429	0.101695
28.1							0.0578947	0.047619	0.0542373
28.2																			0.0789474	0.133333	0.0983051
29				0.142105	0.104762	0.128814													0.0736842	0.047619	0.0644068													0.126316	0.180952	0.145763
29.1							0.0315789	0.00952381	0.0237288
29.2																			0.142105	0.104762	0.128814
30				0.0315789	0.047619	0.0372881													0.0684211	0.0666667	0.0677966													0.0526316	0.0571429	0.0542373
30.1							0.0105263	0.00952381	0.0101695
30.2																			0.110526	0.047619	0.0881356
31				0.0157895	0.0190476	0.0169492	0.0210526	0.00952381	0.0169492										0.0684211	0.152381	0.0983051										0.0105263	0.0190476	0.0135593	0.0368421		0.0237288
31.2																			0.0526316	0.0380952	0.0474576
32				0.0105263	0.0285714	0.0169492													0.105263	0.161905	0.125424													0.00526316		0.00338983
32.2																			0.0842105	0.0380952	0.0677966
33					0.00952381	0.00338983													0.0157895	0.0666667	0.0338983										0.136842	0.0857143	0.118644	0.00526316		0.00338983
33.2																			0.0631579		0.040678
34				0.00526316		0.00338983													0.0105263	0.00952381	0.0101695										0.189474	0.219048	0.2	0.0157895	0.00952381	0.0135593
34.2																			0.0157895	0.0190476	0.0169492													0.0157895		0.0101695
35																			0.00526316		0.00338983										0.194737	0.161905	0.183051
35.2																																		0.0421053	0.00952381	0.0305085
36					0.0190476	0.00677966																									0.142105	0.180952	0.155932
37																															0.126316	0.0952381	0.115254
38																															0.0947368	0.0857143	0.0915254
38.1							0.0210526		0.0135593
38.3																															0.00526316	0.0380952	0.0169492
39.2																																		0.0631579	0.047619	0.0576271
39.3																															0.00526316	0.0285714	0.0135593
40.2																																		0.0157895	0.00952381	0.0135593
40.3																															0.0631579	0.0285714	0.0508475
41.2																																		0.0105263		0.00677966
41.3																															0.0157895	0.0285714	0.020339
42.2																																		0.0736842	0.00952381	0.0508475
42.3																															0.0105263	0.00952381	0.0101695
43.2																																		0.0789474	0.142857	0.101695
44.2																																		0.0526316	0.047619	0.0508475
45.2																																		0.115789	0.0952381	0.108475
46.2																																		0.00526316	0.0285714	0.0135593
HWE	0.055	NA	NA	0	NA	NA	0	NA	NA	0.256045	NA	NA	0	NA	NA	0.653	NA	NA	0.26	NA	NA	0.005	NA	NA	0.003	NA	NA	0.465	NA	NA	0.00345388	NA	NA	0.005	NA	NA
GD	0.674408	0.680403	NA	0.919744	0.9937	NA	0.884712	0.872344	NA	0.74748	0.782784	NA	0.861376	0.845971	NA	0.809802	0.758242	NA	0.922974	0.90989	NA	0.689279	0.711905	NA	0.762852	0.680403	NA	0.778446	0.661355	NA	0.862322	0.872894	NA	0.92381	0.892308	NA
Homozygotie (h)	0.329141	0.326003	0.327356	0.085097	0.075181	0.076833	0.119909	0.135895	0.122686	0.256454	0.224671	0.225719	0.143158	0.161994	0.145707	0.194388	0.24898	0.210654	0.081867	0.09875	0.081309	0.314349	0.294875	0.298692	0.241163	0.229206	0.233385	0.225651	0.344943	0.239919	0.142078	0.135369	0.137419	0.081034	0.116192	0.085517
Heterozygotie (HET)	0.670859	0.673997	0.672644	0.914903	0.924819	0.923167	0.880091	0.864105	0.877314	0.743546	0.775329	0.774281	0.856842	0.838006	0.854293	0.805612	0.75102	0.789346	0.918133	0.90125	0.918691	0.685651	0.705125	0.701308	0.758837	0.770794	0.766615	0.774349	0.655057	0.760081	0.857922	0.864631	0.862581	0.918966	0.883808	0.914483
Polymorphism information content (PIC)	0.612172	0.610375	0.612168	0.908708	0.919853	0.917979	0.868633	0.850635	0.86562	0.703217	0.741316	0.73967	0.84095	0.817264	0.837578	0.781	0.715848	0.761508	0.9123	0.89322	0.912921	0.644374	0.654181	0.658848	0.721051	0.737821	0.730751	0.736775	0.592071	0.719369	0.841573	0.850561	0.847463	0.913248	0.872904	0.908216
Power of Exclusion (PE)	0.384635	0.389192	0.387223	0.825956	0.846349	0.842949	0.754957	0.722846	0.749352	0.498788	0.554082	0.552211	0.708394	0.671368	0.703343	0.609498	0.511513	0.579419	0.832594	0.797974	0.833741	0.406414	0.436233	0.430286	0.525006	0.546006	0.538618	0.552332	0.362209	0.527172	0.710538	0.723897	0.719806	0.834307	0.762475	0.825094
Paternity Index (PI)	0.164571	0.163001	0.163678	0.042548	0.03759	0.038416	0.059955	0.067948	0.061343	0.128227	0.112336	0.11286	0.071579	0.080997	0.072854	0.097194	0.12449	0.105327	0.040933	0.049375	0.040655	0.157175	0.147438	0.149346	0.120582	0.114603	0.116693	0.112825	0.172472	0.119959	0.071039	0.067685	0.06871	0.040517	0.058096	0.042758
Power of Discrimination (PD)
PD female	0.832979	0.8301	0.832363	0.986563	0.989381	0.988908	0.974164	0.968063	0.973254	0.893902	0.91551	0.91444	0.963614	0.953016	0.962054	0.937601	0.902836	0.927786	0.987464	0.982218	0.987619	0.859907	0.862105	0.868323	0.904054	0.914492	0.909667	0.911507	0.818029	0.901727	0.963464	0.967605	0.965998	0.987715	0.975596	0.98642
PD male	0.670859	0.673997	0.672644	0.914903	0.924819	0.923167	0.880091	0.864105	0.877314	0.743546	0.775329	0.774281	0.856842	0.838006	0.854293	0.805612	0.75102	0.789346	0.918133	0.90125	0.918691	0.685651	0.705125	0.701308	0.758837	0.770794	0.766615	0.774349	0.655057	0.760081	0.857922	0.864631	0.862581	0.918966	0.883808	0.914483
Mean paternity exclusion change (MEC)
MEC Krüger	0.406837	0.399925	0.405037	0.828221	0.84751	0.84439	0.760049	0.73181	0.755432	0.520163	0.566385	0.564298	0.71429	0.674526	0.708211	0.62771	0.541734	0.60131	0.834061	0.801492	0.835389	0.454893	0.456384	0.469991	0.540422	0.56448	0.553464	0.554164	0.392611	0.531936	0.707775	0.730562	0.724056	0.835924	0.766735	0.827369
MEC Kishida	0.612172	0.610254	0.612168	0.908708	0.919532	0.917979	0.868633	0.850079	0.865399	0.703217	0.741316	0.73967	0.84095	0.816924	0.837578	0.780656	0.715848	0.761508	0.912085	0.893002	0.912921	0.644374	0.654181	0.658848	0.721051	0.737821	0.730751	0.736775	0.592071	0.719251	0.835682	0.850227	0.847463	0.913141	0.872684	0.908216
MEC Desmarais	0.612172	0.610375	0.612168	0.908708	0.919853	0.917979	0.868633	0.850635	0.86562	0.703217	0.741316	0.73967	0.84095	0.817264	0.837578	0.781	0.715848	0.761508	0.9123	0.89322	0.912921	0.644374	0.654181	0.658848	0.721051	0.737821	0.730751	0.736775	0.592071	0.719369	0.841573	0.850561	0.847463	0.913248	0.872904	0.908216
MEC Desmarais Duo	0.46513	0.463366	0.465189	0.838727	0.856447	0.853377	0.778049	0.752641	0.77385	0.56562	0.609285	0.607556	0.738246	0.70529	0.733375	0.659897	0.581053	0.635687	0.844277	0.81486	0.845285	0.498673	0.510113	0.515082	0.585647	0.605455	0.59714	0.602779	0.446798	0.582542	0.738586	0.752196	0.747208	0.845835	0.784238	0.837976
combined PD
cPD_Male	1
cPD_Female	1
combined MEC
cMEC_Kruger	1
cMEC_Kishida	1
cMEC_Desmarais	1
cMEC_Desmarais_duo	1

### Sheet: TABLE 2_LD_male
Table 2:Pairwise linkage disequilibrium exact test for all pairs of loci in Saudi male individuals (n=105)
	DXS10135	DXS10148	DXS7132	DXS10074	DXS10079	DXS10103	DXS10101	HPRTB	DXS10134	DXS7423	DXS10146
DXS8378	0.0310935	0.000189118	1.6062e-05	0.85669	0.338237	0.00610082	9.99532e-05	0.00092318	0.788285	0.0147794	0.101482
DXS10146	7.90949e-05	0.207504	0.0117672	0.164663	0.0418662	0.450036	0.0246197	0.268677	0.625822	0.000618501	0
DXS7423	0.0848159	0.000335921	1.03036e-05	0.118729	1.10812e-06	2.08582e-08	0.0246559	0.0447647	0.394217	0
DXS10134	0.874311	0.655565	0.166385	0.00136366	0.215702	0.927366	0.847413	0.240575	0
HPRTB	0.102299	0.000682067	0.25424	0.803762	0.3197	0.0589883	0.000164481	0
DXS10101	0.365823	0.0445528	0.177977	0.922279	0.0913715	0.703313	0
DXS10103	0.869409	0.00188805	0.000142313	0.424594	0.595391	0
DXS10079	0.886075	0.00110353	0.000606895	0.0589848	0
DXS10074	0.797756	0.894004	0.854272	0
DXS7132	8.41e-06	1.94632e-05	0
DXS10148	0.208995	0
DXS10135	0

### Sheet: TABLE 3_LD_female
Table:3 Pairwise linkage disequilibrium exact test for all pairs of loci in Saudi female individuals (n=95)
	DXS10135	DXS10148	DXS7132	DXS10074	DXS10079	DXS10103	DXS10101	HPRTB	DXS10134	DXS7423	DXS10146
DXS8378	0.338992	0.00322663	0.226396	0.0324593	0.486899	0.581211	0.560279	0.00406893	0.857584	0.862264	0.339466
DXS10146	0.560361	0.148937	0.000602042	0.00374457	0.0328326	0.00144158	0.47725	0.0727977	0.0842559	0.464537	0
DXS7423	0.527849	0.00973609	0.779453	0.212624	0.0119921	0.899968	0.578612	0.093697	0.0972262	0
DXS10134	0.225732	0.118325	0.967714	0.736741	0.291987	0.00273808	0.28027	3.78321e-05	0
HPRTB	0.144097	0.370141	0.00504924	0.4141	0.000570604	0.0418395	0.00875405	0
DXS10101	0.43508	0.69234	0.25401	0.398722	0.0171565	0.00424671	0
DXS10103	0.444697	0.000250572	0.00411838	0.790638	0.482663	0
DXS10079	0.385358	0.0696079	0.132093	0.0828137	0
DXS10074	0.16571	0.251194	0.0683758	0
DXS7132	0.137123	0.0584173	0
DXS10148	0.0686377	0
DXS10135	0

### Sheet: Table_4_haplotype_frequency_
Table 4: Haplotype diversities of Four X-Chromosomal Linkage Group in Saudi male individuals (n=105)
Haplotype frequency		(N=	105	)
LG1 Haplotype	Count	Frequency	LG2 Haplotype	Count	Frequency	LG3 Haplotype	Count	Frequency	LG4 Haplotype	Count	Frequency
10 18 27.1	2	0.0190476	11 16 20	1	0.00952381	26 16 13	1	0.00952381	13 31 27	2	0.0190476
10 19 18	1	0.00952381	11 17 18	1	0.00952381	26 18 12	1	0.00952381	13 35 27	2	0.0190476
10 19 25.1	1	0.00952381	11 18 21	1	0.00952381	26 18 13	1	0.00952381	13 35 28	1	0.00952381
10 20 22.1	1	0.00952381	11 8 19	1	0.00952381	26.2 19 12	1	0.00952381	13 35 29	2	0.0190476
10 20 25.1	1	0.00952381	12 14 19	1	0.00952381	27.2 17 15	1	0.00952381	13 35 43.2	1	0.00952381
10 20 26.1	1	0.00952381	12 15 20	1	0.00952381	27.2 19 12	2	0.0190476	13 37 43.2	2	0.0190476
10 21 13.3	1	0.00952381	12 15 21	1	0.00952381	27.2 19 14	1	0.00952381	13 38 44.2	1	0.00952381
10 21 25.1	1	0.00952381	12 16 19	2	0.0190476	28 18 12	1	0.00952381	14 28 29	2	0.0190476
10 21 26.1	1	0.00952381	12 17 17	1	0.00952381	28 18 13	1	0.00952381	14 33 28	2	0.0190476
10 22 18	2	0.0190476	12 17 20	2	0.0190476	28 18 14	1	0.00952381	14 33 30	1	0.00952381
10 23 27.1	2	0.0190476	12 18 17	1	0.00952381	28 19 12	1	0.00952381	14 33 43.2	1	0.00952381
10 24 18	2	0.0190476	12 19 23	1	0.00952381	28.2 16 11	2	0.0190476	14 34 27	2	0.0190476
10 24 23.1	1	0.00952381	12 8 17	1	0.00952381	28.2 16 14	1	0.00952381	14 34 28	3	0.0285714
10 24 24.1	2	0.0190476	12 8 20	4	0.0380952	28.2 18 11	1	0.00952381	14 34 29	1	0.00952381
10 24 25.1	2	0.0190476	13 15 17	1	0.00952381	28.2 18 13	1	0.00952381	14 34 30	2	0.0190476
10 24 26.1	2	0.0190476	13 15 19	1	0.00952381	28.2 18 16	1	0.00952381	14 34 43.2	1	0.00952381
10 25 18	1	0.00952381	13 15 20	2	0.0190476	28.2 19 11	3	0.0285714	14 35 28	2	0.0190476
10 25 25.1	2	0.0190476	13 15 21	1	0.00952381	28.2 19 12	2	0.0190476	14 35 44.2	1	0.00952381
10 25 28.1	1	0.00952381	13 16 18	1	0.00952381	28.2 19 13	2	0.0190476	14 36 25	2	0.0190476
10 26 26.1	1	0.00952381	13 16 19	2	0.0190476	28.2 19 14	1	0.00952381	14 36 28	2	0.0190476
10 26 31	1	0.00952381	13 16 20	2	0.0190476	29 18 12	1	0.00952381	14 36 29	3	0.0285714
10 27 18	2	0.0190476	13 16 22	1	0.00952381	29 18 13	1	0.00952381	14 36 43.2	3	0.0285714
10 28 18	2	0.0190476	13 17 17	2	0.0190476	29 18 14	1	0.00952381	14 37 28	2	0.0190476
10 28 24.1	1	0.00952381	13 17 19	2	0.0190476	29 18 15	1	0.00952381	14 37 46.2	2	0.0190476
10 28 26.1	4	0.0380952	13 17 20	3	0.0285714	29 19 14	1	0.00952381	14 38 27	3	0.0285714
10 29 24.1	1	0.00952381	13 17 21	1	0.00952381	29.2 18 11	2	0.0190476	14 38 29	1	0.00952381
10 29 26.1	1	0.00952381	13 18 19	3	0.0285714	29.2 18 12	2	0.0190476	14 38 43.2	1	0.00952381
10 30 26.1	1	0.00952381	13 18 20	1	0.00952381	29.2 18 15	1	0.00952381	14 38.3 28	1	0.00952381
10 32 23.1	1	0.00952381	13 18 21	2	0.0190476	29.2 19 11	1	0.00952381	14 38.3 29	1	0.00952381
10 36 23.1	1	0.00952381	13 19 18	1	0.00952381	29.2 19 12	1	0.00952381	14 38.3 42.2	1	0.00952381
10 36 25.1	1	0.00952381	13 19 19	1	0.00952381	29.2 19 13	4	0.0380952	14 39.3 39.2	1	0.00952381
11 19 21	1	0.00952381	13 19 21	1	0.00952381	30 17 14	1	0.00952381	14 39.3 45.2	2	0.0190476
11 20 18	1	0.00952381	13 7 19	1	0.00952381	30 18 13	1	0.00952381	14 40.3 29	2	0.0190476
11 20 28.1	1	0.00952381	13 8 17	1	0.00952381	30 18 14	1	0.00952381	14 41.3 29	1	0.00952381
11 21 26.1	2	0.0190476	13 8 18	1	0.00952381	30 19 12	2	0.0190476	15 33 27	1	0.00952381
11 22 21	2	0.0190476	13 8 19	1	0.00952381	30 19 13	1	0.00952381	15 33 30	1	0.00952381
11 23 24.1	1	0.00952381	13 8 20	1	0.00952381	30 19 15	1	0.00952381	15 33 43.2	2	0.0190476
11 24 24.1	2	0.0190476	14 10 20	1	0.00952381	30.2 19 12	1	0.00952381	15 34 28	2	0.0190476
11 24 26.1	1	0.00952381	14 16 16	1	0.00952381	30.2 19 13	2	0.0190476	15 34 29	2	0.0190476
11 25 25.1	3	0.0285714	14 16 19	1	0.00952381	30.2 19 14	2	0.0190476	15 34 30	2	0.0190476
11 25 26.1	3	0.0285714	14 16 20	2	0.0190476	31 16 12	1	0.00952381	15 34 35.2	1	0.00952381
11 25 30.1	1	0.00952381	14 16 25	1	0.00952381	31 16 13	2	0.0190476	15 34 45.2	5	0.047619
11 26 24.1	3	0.0285714	14 17 17	1	0.00952381	31 16 14	2	0.0190476	15 34 46.2	1	0.00952381
11 26 25.1	2	0.0190476	14 17 19	1	0.00952381	31 16 16	1	0.00952381	15 35 26	1	0.00952381
11 28 18	1	0.00952381	14 17 20	3	0.0285714	31 17 12	1	0.00952381	15 35 28	1	0.00952381
11 29 18	2	0.0190476	14 17 21	1	0.00952381	31 17 13	3	0.0285714	15 35 29	1	0.00952381
11 29 24.1	2	0.0190476	14 18 16	1	0.00952381	31 17 14	1	0.00952381	15 35 43.2	2	0.0190476
11 30 21	1	0.00952381	14 18 18	2	0.0190476	31 17 15	1	0.00952381	15 35 44.2	1	0.00952381
11 31 24.1	1	0.00952381	14 18 19	2	0.0190476	31 18 13	1	0.00952381	15 35 45.2	2	0.0190476
11 32 27.1	1	0.00952381	14 18 21	2	0.0190476	31 18 16	1	0.00952381	15 36 25	3	0.0285714
11 33 26.1	1	0.00952381	14 19 19	1	0.00952381	31 19 12	1	0.00952381	15 36 34	1	0.00952381
12 17 27.1	2	0.0190476	14 8 19	3	0.0285714	31 19 13	1	0.00952381	15 36 40.2	1	0.00952381
12 17 28.1	2	0.0190476	14 8 20	3	0.0285714	31.2 18 12	1	0.00952381	15 36 43.2	1	0.00952381
12 18 26.1	1	0.00952381	14 9 19	2	0.0190476	31.2 19 12	2	0.0190476	15 36 44.2	1	0.00952381
12 19 26.1	2	0.0190476	14 9 20	1	0.00952381	31.2 19 13	1	0.00952381	15 37 29	1	0.00952381
12 21 20	2	0.0190476	15 13 20	1	0.00952381	32 16 13	1	0.00952381	15 37 43.2	1	0.00952381
12 22 27.1	1	0.00952381	15 15 19	1	0.00952381	32 16 14	1	0.00952381	15 38 39.2	2	0.0190476
12 23 13.3	1	0.00952381	15 15 22	1	0.00952381	32 16 15	1	0.00952381	15 38.3 45.2	1	0.00952381
12 26 24.1	1	0.00952381	15 16 19	3	0.0285714	32 17 12	1	0.00952381	15 40.3 28	1	0.00952381
12 26 27.1	1	0.00952381	15 16 20	3	0.0285714	32 17 13	2	0.0190476	15 41.3 39.2	1	0.00952381
12 27 19	1	0.00952381	15 17 17	1	0.00952381	32 17 14	1	0.00952381	16 34 29	1	0.00952381
12 28 23.1	1	0.00952381	15 17 20	2	0.0190476	32 18 12	1	0.00952381	16 36 24	1	0.00952381
12 29 26.1	5	0.047619	15 17 21	1	0.00952381	32 18 13	3	0.0285714	16 36 29	1	0.00952381
12 30 25.1	3	0.0285714	15 18 20	1	0.00952381	32 18 14	1	0.00952381	16 37 25	1	0.00952381
12 31 28.1	1	0.00952381	15 19 20	1	0.00952381	32 18 15	1	0.00952381	16 37 44.2	1	0.00952381
12 32 22.1	1	0.00952381	16 15 19	2	0.0190476	32 18 16	1	0.00952381	16 42.3 27	1	0.00952381
13 17 29.1	1	0.00952381	16 15 20	4	0.0380952	32 19 13	1	0.00952381	17 33 28	1	0.00952381
13 25 23.1	1	0.00952381	16 16 16	2	0.0190476	32 19 14	2	0.0190476	17 38 25	1	0.00952381
13 27 19	1	0.00952381	16 8 25	1	0.00952381	32.2 18 12	1	0.00952381	17 41.3 39.2	1	0.00952381
9 24 21	1	0.00952381				32.2 18 13	1	0.00952381
						32.2 19 13	2	0.0190476
						33 15 13	1	0.00952381
						33 15 14	1	0.00952381
						33 17 13	1	0.00952381
						33 18 10	1	0.00952381
						33 18 15	1	0.00952381
						33 19 16	2	0.0190476
						34 19 14	1	0.00952381
						34.2 16 13	2	0.0190476

### Sheet: Table_5_Fst
Table 5: Nei genetic distance matrix between Saudi and the published populations [31-38].
	Saudi	UAE	Egypt	Turkish	Algeria	Jewish	Filipino	Bangladesh	India
SAUDI	0	0.001	0.003	0.032	0.001	0.007	0.018	0.006	0.002
UAE	0.009	0	0.004	0.002	0.002	0.002	0.002	0.002	0.002
EGYPT	0.004	0.011	0	0.009	0.003	0.004	0.002	0.004	0.004
TURKEY	0.052	0.048	0.055	0	0.009	0.002	0.002	0.003	0.003
ALGERIA	0.013	0.01	0.015	0.042	0	0.003	0.018	0.002	0.002
JEWISH	0.012	0.008	0.017	0.059	0.013	0	0.002	0.002	0.002
PHILIPPINES	0.023	0.025	0.027	0.066	0.027	0.03	0	0.002	0.002
BANGLADESH	0.022	0.013	0.02	0.051	0.008	0.024	0.029	0	0.002
INDIA	0.017	0.009	0.014	0.05	0.013	0.019	0.02	0.008	0
Above the diagonal are p values while below the diagonal are Fst values
